# The potential of *Pseudomonas fluorescens* SBW25 to produce viscosin enhances wheat root colonization and shapes root-associated microbial communities in a plant genotype dependent manner in soil systems

**DOI:** 10.1101/2023.07.21.550058

**Authors:** Ying Guan, Frederik Bak, Rosanna Catherine Hennessy, Courtney Horn Herms, Christine Lorenzen Elberg, Dorte Bodin Dresbøll, Anne Winding, Rumakanta Sapkota, Mette Haubjerg Nicolaisen

## Abstract

Microorganisms interact with plant roots through colonization of the root surface i.e. the rhizoplane or the surrounding soil i.e. the rhizosphere. Beneficial rhizosphere bacteria such as *Pseudomonas* spp. can promote plant growth and protect against pathogens by producing a range of bioactive compounds, including specialized metabolites like cyclic lipopeptides (CLPs) known for their biosurfactant and antimicrobial activities. However, the role of CLPs in natural soil systems during bacteria-plant interactions is underexplored. Here, *Pseudomonas fluorescens* SBW25, producing the CLP viscosin, was used to study the impact of viscosin on bacterial root colonization and microbiome assembly in two cultivars of winter wheat (Heerup and Sheriff). We inoculated germinated wheat seeds with SBW25 wild-type or a viscosin-deficient mutant, and grew the plants in agricultural soil. After two weeks, enhanced root colonization of SBW25 wild-type compared to the viscosin-deficient mutant was observed, while no differences were observed between wheat cultivars. In contrast, the impact on root-associated microbial community structure was plant genotype specific, and SBW25 wild-type specifically reduced the relative abundance of an unclassified oomycete and *Phytophthora* in Sheriff and Heerup, respectively. This study provides new insights into the natural role of viscosin and specifically highlights the importance of viscosin in wheat root colonization under natural soil conditions and in shaping the root microbial communities associated with different wheat cultivars. Further, it pinpoints the significance of microbial microdiversity, plant genotype and microbe-microbe interactions when studying colonization of plant roots.
