## Supplementary Tables for "The potential of *Pseudomonas fluorescens* SBW25 to produce viscosin enhances wheat root colonization and shapes root-associated microbial communities in a plant genotype dependent manner in soil systems"

### Sheet: Table S1 Sample overview
Table S1. Metadata for amplicon sequencing
Sample name	Treatment	Cultivar	Compartments	Type	Accession_Bacteria	Study_Bacteria	Biosample_Bacteria	Bioproject_Bacteria	Accession_Protist	Study_Protist	Biosample_Protist	Bioproject_Protist
YG1	Water	Heerup	rhizosphere	Rs_H	SRR23252339	SRP419368	SAMN32937780	PRJNA928659	SRR23332188	SRP420835	SAMN33053393	PRJNA931264
YG2	Water	Heerup	rhizosphere	Rs_H	SRR23252338	SRP419368	SAMN32937781	PRJNA928659	SRR23332187	SRP420835	SAMN33053394	PRJNA931264
YG3	Water	Heerup	rhizosphere	Rs_H	SRR23252327	SRP419368	SAMN32937782	PRJNA928659	SRR23332186	SRP420835	SAMN33053395	PRJNA931264
YG4	Water	Heerup	rhizosphere	Rs_H	SRR23252316	SRP419368	SAMN32937783	PRJNA928659	SRR23332185	SRP420835	SAMN33053396	PRJNA931264
YG5	Water	Heerup	rhizosphere	Rs_H	SRR23252305	SRP419368	SAMN32937784	PRJNA928659	SRR23332184	SRP420835	SAMN33053397	PRJNA931264
YG6	Water	Sheriff	rhizosphere	Rs_S	SRR23252294	SRP419368	SAMN32937785	PRJNA928659	SRR23332183	SRP420835	SAMN33053398	PRJNA931264
YG7	Water	Sheriff	rhizosphere	Rs_S	SRR23252283	SRP419368	SAMN32937786	PRJNA928659	SRR23332182	SRP420835	SAMN33053399	PRJNA931264
YG8	Water	Sheriff	rhizosphere	Rs_S	SRR23252278	SRP419368	SAMN32937787	PRJNA928659	SRR23332181	SRP420835	SAMN33053400	PRJNA931264
YG9	Water	Sheriff	rhizosphere	Rs_S	SRR23252277	SRP419368	SAMN32937788	PRJNA928659	SRR23332180	SRP420835	SAMN33053401	PRJNA931264
YG10	Water	Sheriff	rhizosphere	Rs_S	SRR23252276	SRP419368	SAMN32937789	PRJNA928659	SRR23332179	SRP420835	SAMN33053402	PRJNA931264
YG11	Water	Heerup	rhizoplane	Rp_H	SRR23252337	SRP419368	SAMN32937790	PRJNA928659	SRR23332177	SRP420835	SAMN33053403	PRJNA931264
YG12	Water	Heerup	rhizoplane	Rp_H	SRR23252336	SRP419368	SAMN32937791	PRJNA928659	SRR23332176	SRP420835	SAMN33053404	PRJNA931264
YG13	Water	Heerup	rhizoplane	Rp_H	SRR23252335	SRP419368	SAMN32937792	PRJNA928659	SRR23332175	SRP420835	SAMN33053405	PRJNA931264
YG14	Water	Heerup	rhizoplane	Rp_H	SRR23252334	SRP419368	SAMN32937793	PRJNA928659	SRR23332174	SRP420835	SAMN33053406	PRJNA931264
YG15	Water	Heerup	rhizoplane	Rp_H	SRR23252333	SRP419368	SAMN32937794	PRJNA928659	SRR23332173	SRP420835	SAMN33053407	PRJNA931264
YG16	Water	Sheriff	rhizoplane	Rp_S	SRR23252332	SRP419368	SAMN32937795	PRJNA928659	SRR23332172	SRP420835	SAMN33053408	PRJNA931264
YG17	Water	Sheriff	rhizoplane	Rp_S	SRR23252331	SRP419368	SAMN32937796	PRJNA928659	SRR23332171	SRP420835	SAMN33053409	PRJNA931264
YG18	Water	Sheriff	rhizoplane	Rp_S	SRR23252330	SRP419368	SAMN32937797	PRJNA928659	SRR23332170	SRP420835	SAMN33053410	PRJNA931264
YG19	Water	Sheriff	rhizoplane	Rp_S	SRR23252329	SRP419368	SAMN32937798	PRJNA928659	SRR23332169	SRP420835	SAMN33053411	PRJNA931264
YG20	Water	Sheriff	rhizoplane	Rp_S	SRR23252328	SRP419368	SAMN32937799	PRJNA928659	SRR23332168	SRP420835	SAMN33053412	PRJNA931264
YG21	SBW25	Heerup	rhizosphere	Rs_H	SRR23252326	SRP419368	SAMN32937800	PRJNA928659	SRR23332223	SRP420835	SAMN33053353	PRJNA931264
YG22	SBW25	Heerup	rhizosphere	Rs_H	SRR23252325	SRP419368	SAMN32937801	PRJNA928659	SRR23332222	SRP420835	SAMN33053354	PRJNA931264
YG23	SBW25	Heerup	rhizosphere	Rs_H	SRR23252324	SRP419368	SAMN32937802	PRJNA928659	SRR23332195	SRP420835	SAMN33053355	PRJNA931264
YG24	SBW25	Heerup	rhizosphere	Rs_H	SRR23252323	SRP419368	SAMN32937803	PRJNA928659	SRR23332206	SRP420835	SAMN33053356	PRJNA931264
YG25	SBW25	Heerup	rhizosphere	Rs_H	SRR23252322	SRP419368	SAMN32937804	PRJNA928659	SRR23332189	SRP420835	SAMN33053357	PRJNA931264
YG26	SBW25	Sheriff	rhizosphere	Rs_S	SRR23252321	SRP419368	SAMN32937805	PRJNA928659	SRR23332178	SRP420835	SAMN33053358	PRJNA931264
YG27	SBW25	Sheriff	rhizosphere	Rs_S	SRR23252320	SRP419368	SAMN32937806	PRJNA928659	SRR23332160	SRP420835	SAMN33053359	PRJNA931264
YG28	SBW25	Sheriff	rhizosphere	Rs_S	SRR23252319	SRP419368	SAMN32937807	PRJNA928659	SRR23332163	SRP420835	SAMN33053360	PRJNA931264
YG29	SBW25	Sheriff	rhizosphere	Rs_S	SRR23252318	SRP419368	SAMN32937808	PRJNA928659	SRR23332162	SRP420835	SAMN33053361	PRJNA931264
YG30	SBW25	Sheriff	rhizosphere	Rs_S	SRR23252317	SRP419368	SAMN32937809	PRJNA928659	SRR23332161	SRP420835	SAMN33053362	PRJNA931264
YG31	SBW25	Heerup	rhizoplane	Rp_H	SRR23252315	SRP419368	SAMN32937810	PRJNA928659	SRR23332221	SRP420835	SAMN33053363	PRJNA931264
YG32	SBW25	Heerup	rhizoplane	Rp_H	SRR23252314	SRP419368	SAMN32937811	PRJNA928659	SRR23332220	SRP420835	SAMN33053364	PRJNA931264
YG33	SBW25	Heerup	rhizoplane	Rp_H	SRR23252313	SRP419368	SAMN32937812	PRJNA928659	SRR23332219	SRP420835	SAMN33053365	PRJNA931264
YG34	SBW25	Heerup	rhizoplane	Rp_H	SRR23252312	SRP419368	SAMN32937813	PRJNA928659	SRR23332218	SRP420835	SAMN33053366	PRJNA931264
YG35	SBW25	Heerup	rhizoplane	Rp_H	SRR23252311	SRP419368	SAMN32937814	PRJNA928659	SRR23332217	SRP420835	SAMN33053367	PRJNA931264
YG36	SBW25	Sheriff	rhizoplane	Rp_S	SRR23252310	SRP419368	SAMN32937815	PRJNA928659	SRR23332190	SRP420835	SAMN33053368	PRJNA931264
YG37	SBW25	Sheriff	rhizoplane	Rp_S	SRR23252309	SRP419368	SAMN32937816	PRJNA928659	SRR23332191	SRP420835	SAMN33053369	PRJNA931264
YG38	SBW25	Sheriff	rhizoplane	Rp_S	SRR23252308	SRP419368	SAMN32937817	PRJNA928659	SRR23332192	SRP420835	SAMN33053370	PRJNA931264
YG39	SBW25	Sheriff	rhizoplane	Rp_S	SRR23252307	SRP419368	SAMN32937818	PRJNA928659	SRR23332193	SRP420835	SAMN33053371	PRJNA931264
YG40	SBW25	Sheriff	rhizoplane	Rp_S	SRR23252306	SRP419368	SAMN32937819	PRJNA928659	SRR23332194	SRP420835	SAMN33053372	PRJNA931264
YG41	Mutant	Heerup	rhizosphere	Rs_H	SRR23252304	SRP419368	SAMN32937820	PRJNA928659	SRR23332196	SRP420835	SAMN33053373	PRJNA931264
YG42	Mutant	Heerup	rhizosphere	Rs_H	SRR23252303	SRP419368	SAMN32937821	PRJNA928659	SRR23332197	SRP420835	SAMN33053374	PRJNA931264
YG43	Mutant	Heerup	rhizosphere	Rs_H	SRR23252302	SRP419368	SAMN32937822	PRJNA928659	SRR23332198	SRP420835	SAMN33053375	PRJNA931264
YG44	Mutant	Heerup	rhizosphere	Rs_H	SRR23252301	SRP419368	SAMN32937823	PRJNA928659	SRR23332199	SRP420835	SAMN33053376	PRJNA931264
YG45	Mutant	Heerup	rhizosphere	Rs_H	SRR23252300	SRP419368	SAMN32937824	PRJNA928659	SRR23332200	SRP420835	SAMN33053377	PRJNA931264
YG46	Mutant	Sheriff	rhizosphere	Rs_S	SRR23252299	SRP419368	SAMN32937825	PRJNA928659	SRR23332201	SRP420835	SAMN33053378	PRJNA931264
YG47	Mutant	Sheriff	rhizosphere	Rs_S	SRR23252298	SRP419368	SAMN32937826	PRJNA928659	SRR23332202	SRP420835	SAMN33053379	PRJNA931264
YG48	Mutant	Sheriff	rhizosphere	Rs_S	SRR23252297	SRP419368	SAMN32937827	PRJNA928659	SRR23332203	SRP420835	SAMN33053380	PRJNA931264
YG49	Mutant	Sheriff	rhizosphere	Rs_S	SRR23252296	SRP419368	SAMN32937828	PRJNA928659	SRR23332204	SRP420835	SAMN33053381	PRJNA931264
YG50	Mutant	Sheriff	rhizosphere	Rs_S	SRR23252295	SRP419368	SAMN32937829	PRJNA928659	SRR23332205	SRP420835	SAMN33053382	PRJNA931264
YG51	Mutant	Heerup	rhizoplane	Rp_H	SRR23252293	SRP419368	SAMN32937830	PRJNA928659	SRR23332207	SRP420835	SAMN33053383	PRJNA931264
YG52	Mutant	Heerup	rhizoplane	Rp_H	SRR23252292	SRP419368	SAMN32937831	PRJNA928659	SRR23332208	SRP420835	SAMN33053384	PRJNA931264
YG53	Mutant	Heerup	rhizoplane	Rp_H	SRR23252291	SRP419368	SAMN32937832	PRJNA928659	SRR23332209	SRP420835	SAMN33053385	PRJNA931264
YG54	Mutant	Heerup	rhizoplane	Rp_H	SRR23252290	SRP419368	SAMN32937833	PRJNA928659	SRR23332210	SRP420835	SAMN33053386	PRJNA931264
YG55	Mutant	Heerup	rhizoplane	Rp_H	SRR23252289	SRP419368	SAMN32937834	PRJNA928659	SRR23332211	SRP420835	SAMN33053387	PRJNA931264
YG56	Mutant	Sheriff	rhizoplane	Rp_S	SRR23252288	SRP419368	SAMN32937835	PRJNA928659	SRR23332212	SRP420835	SAMN33053388	PRJNA931264
YG57	Mutant	Sheriff	rhizoplane	Rp_S	SRR23252287	SRP419368	SAMN32937836	PRJNA928659	SRR23332213	SRP420835	SAMN33053389	PRJNA931264
YG58	Mutant	Sheriff	rhizoplane	Rp_S	SRR23252286	SRP419368	SAMN32937837	PRJNA928659	SRR23332216	SRP420835	SAMN33053390	PRJNA931264
YG59	Mutant	Sheriff	rhizoplane	Rp_S	SRR23252285	SRP419368	SAMN32937838	PRJNA928659	SRR23332215	SRP420835	SAMN33053391	PRJNA931264
YG60	Mutant	Sheriff	rhizoplane	Rp_S	SRR23252284	SRP419368	SAMN32937839	PRJNA928659	SRR23332214	SRP420835	SAMN33053392	PRJNA931264
YG61	ControlWater	Control	Control1	NA	SRR23252282	SRP419368	SAMN32937840	PRJNA928659	SRR23332159	SRP420835	SAMN33053413	PRJNA931264
YG62	ControlWater	Control	Control1	NA	SRR23252281	SRP419368	SAMN32937841	PRJNA928659	/	/	/	/
YG63	SBW25DNA	ControlDNA	Control1DNA	NA	SRR23252280	SRP419368	SAMN32937842	PRJNA928659	SRR23332158	SRP420835	SAMN33053414	PRJNA931264
YG64	Mock	ControlMock	Control1Mock	NA	SRR23252279	SRP419368	SAMN32937843	PRJNA928659	/	/	/	/

### Sheet: Table S2 Root image analysis 
Table S2: Root image analysis
	Heerup (Mean ± Standard deviation)				Sheriff (Mean ± Standard deviation)
	Mutant	SBW25	Control		Mutant	SBW25	Control
Total root length (cm)	549.29±148.98	599.52±129.29	365.53±36.44		670.4±192.06	676.2±63.71	494.84±34.6
Surface Area (cm2)	76.18±25.19	88.58±19.14	57.3±5.62		91.63±30.16	97.03±12.73	64.97±6.98
Average Diameter (mm)	0.44±0.03	0.47±0.03	0.5±0.02		0.43±0.02	0.46±0.03	0.42±0.02
Root Volume (cm3)	0.84±0.33	1.05±0.26	0.72±0.08		1±0.37	1.11±0.2	0.68±0.1
Tips	518.5±100.52, a	494±149.92, a	216.67±17.62, b		492.25±109.99	501±79.22	451±74.91
Fine root length (cm)	401.07±100.79	421.39±99.3	251.08±28.42		498.76±137.82	498.34±41.64	372.61±29.4
Thick root length (cm)	148.14±51.6	177.97±48.52	114.44±10.34		171.49±54.61	177.7±33.22	122.17±5.9
Different letters indicate significantly different groups within the same culitvar (p＜0.05, ANOVA, Tukey )，n=4
Fine roots were determined as those with diameter < 0.5 mm

### Sheet: Table S3 PERMANOVA-all samples
Table S3: PERMANOVA results for all samples. The analysis was based on Aitchison distance and 999 permutations.
	Bacteria							Protist
	Df	SumOfSqs	R2	F	Pr(>F)			Df	SumOfSqs	R2	F	Pr(>F)
Treatment	2	3710.23	0.056067	2.08367	0.005	**		2	1949.45	0.042924	1.3795	0.009	**
Compartments	1	13220.9	0.199787	14.8498	0.001	***		1	4074.02	0.0897039	5.76582	0.001	***
Cultivar	1	1389.28	0.020994	1.56045	0.078			1	990.754	0.0218149	1.40218	0.023	*
Treatment:Compartments	2	2189.85	0.0330918	1.22982	0.128			2	1361.42	0.0299765	0.963386	0.562
Treatment:Cultivar	2	2893.1	0.043719	1.62477	0.038	*		2	1753.87	0.0386177	1.2411	0.033	*
Compartments:Cultivar	1	855.25	0.0129241	0.960621	0.412			1	730.001	0.0160735	1.03315	0.326
Treatment:Compartments:Cultivar	2	1852.41	0.0279926	1.04032	0.369			2	1347.47	0.0296694	0.953517	0.615
Residual	45	40063.9	0.605425	NA	NA			47	33209.3	0.73122	NA	NA
Total	56	66174.9	1	NA	NA			58	45416.3	1	NA	NA
Signif. codes: 0 ‘***’ 0.001 ‘**’ 0.01 ‘*’ 0.05 ‘.’ 0.1 ‘ ’ 1

### Sheet:  Table S4 PERMANOVA-rhizoplane
Table S4: PERMANOVA results for rhizoplane samples. The analysis was based on Aitchison distance and 999 permutations.
	Bacteria							Protist
	Df	SumOfSqs	R2	F	Pr(>F)			Df	SumOfSqs	R2	F	Pr(>F)
Treatment	2	3260.28	0.116753	1.70797	0.001	***		2	973.953	0.0865324	1.26969	0.014	*
Cultivar	1	1092.82	0.0391349	1.145	0.174			1	475.18	0.0422181	1.23893	0.063
Treatment:Cultivar	2	2574.03	0.0921779	1.34846	0.03	*		2	984.818	0.0874977	1.28385	0.008	**
Residual	22	20997.4	0.751934	NA	NA			23	8821.41	0.783752	NA	NA
Total	27	27924.6	1	NA	NA			28	11255.4	1	NA	NA
Signif. codes: 0 ‘***’ 0.001 ‘**’ 0.01 ‘*’ 0.05 ‘.’ 0.1 ‘ ’ 1
